# Interspecies transcriptome analyses identify genes that control the development and evolution of limb skeletal proportion

**DOI:** 10.1101/754002

**Authors:** Aditya Saxena, Virag Sharma, Stanley J. Neufeld, Mai P. Tran, Haydee L. Gutierrez, Joel M. Erberich, Amanda Birmingham, John Cobb, Michael Hiller, Kimberly L. Cooper

## Abstract

Despite the great diversity of vertebrate limb proportion and our deep understanding of the genetic mechanisms that drive skeletal elongation, little is known about how individual bones reach different lengths in any species. Here, we directly compare the transcriptomes of homologous growth cartilages of the mouse (*Mus musculus*) and bipedal jerboa (*Jaculus jaculus*), which has extremely long metatarsals of the feet and ‘mouse-like’ arms. When we intersected gene expression differences in metatarsals of the two species with expression differences in forearms, we found that about 10% of all orthologous genes are associated with disproportionate elongation of jerboa feet. Among these, *Shox2*, has gained expression in jerboa metatarsals where it is not expressed in other vertebrates that have been assessed. This transcription factor is necessary for proximal limb elongation, and we show that it is sufficient to increase mouse distal limb length. Unexpectedly, we also found evidence that jerboa foot elongation occurs in part by releasing latent growth potential that is repressed in mouse feet. In jerboa metatarsals, we observed higher expression of *Crabp1*, an antagonist of growth inhibitory retinoic acid, lower expression of *Gdf10*, an inhibitory TGFβ ligand, and lower expression of *Mab21L2*, a BMP signaling inhibitor that we show is sufficient to reduce limb bone elongation. By intersecting our data with prior expression analyses in other systems, we identify mechanisms that may both establish limb proportion during development and diversify proportion during evolution. The genes we identified here therefore provide a framework to understand the modular genetic control of skeletal growth and the remarkable malleability of vertebrate limb proportion.
