## Supplemental Tables 9-12 for "Interspecies transcriptome analyses identify genes that control the development and evolution of limb skeletal proportion"

### Sheet: 9. GO_Enrichment_Analysis
	Analysis Type:	PANTHER Overrepresentation Test (Released 20190711)
	Annotation Version and Release Date:	GO Ontology database Released 2019-07-03
	Reference List:	CESAR_Jerboa-Mouse-1:1Orthology_17464ENMUST.IDs
	Test Type:	FISHER
	Correction:	BONFERRONI
			Analyzed Dataset- All 1755 Proportion-Associated Differentially Expressed Genes(n=3); associated with Figure2d.
GO biological process complete	reference	found in query	uploaExpected	(over/under)	(fold Enrichment)	Bonferroni (P-value)
Unclassified (UNCLASSIFIED)	591	53	57.73	-	0.92	0
sensory perception of chemical stimulus (GO:0007606)	322	2	31.46	-	0.06	3.89e-07
system development (GO:0048731)	2192	296	214.13	+	1.38	6.09e-05
multicellular organism development (GO:0007275)	2503	322	244.51	+	1.32	0.00115
animal organ development (GO:0048513)	1592	221	155.52	+	1.42	0.0018
anatomical structure development (GO:0048856)	2697	341	263.47	+	1.29	0.00187
developmental process (GO:0032502)	2849	355	278.31	+	1.28	0.00358
tissue development (GO:0009888)	887	137	86.65	+	1.58	0.00431
anatomical structure morphogenesis (GO:0009653)	1146	165	111.95	+	1.47	0.0128
			Analyzed Dataset- Upregulated Proportion-Associated Differentially Expressed Genes(n=3); associated with Figure2e.
GO biological process complete	reference	found in query	uploaExpected	(over/under)	(fold Enrichment)	Bonferroni (P-value)
Unclassified (UNCLASSIFIED)	591	29	32.04	-	0.91	0
system development (GO:0048731)	2192	188	118.85	+	1.58	3.93e-07
anatomical structure development (GO:0048856)	2697	217	146.23	+	1.48	2.01e-06
multicellular organism development (GO:0007275)	2503	203	135.71	+	1.5	5.26e-06
developmental process (GO:0032502)	2849	224	154.47	+	1.45	5.59e-06
anatomical structure morphogenesis (GO:0009653)	1146	110	62.13	+	1.77	8.22e-05
animal organ development (GO:0048513)	1592	136	86.32	+	1.58	0.000739
tissue development (GO:0009888)	887	88	48.09	+	1.83	0.000774
positive regulation of biological process (GO:0048518)	3020	223	163.74	+	1.36	0.00151
multicellular organismal process (GO:0032501)	3488	248	189.11	+	1.31	0.00425
cellular component organization (GO:0016043)	2553	192	138.42	+	1.39	0.00622
sensory perception of chemical stimulus (GO:0007606)	322	1	17.46	-	0.06	0.0073
anatomical structure formation involved in morphogenesis (GO:0048646)	475	54	25.75	+	2.1	0.00891
regulation of anatomical structure morphogenesis (GO:0022603)	548	59	29.71	+	1.99	0.0113
positive regulation of cellular process (GO:0048522)	2662	197	144.33	+	1.36	0.0114
regulation of multicellular organismal development (GO:2000026)	1113	99	60.35	+	1.64	0.0153
regulation of developmental process (GO:0050793)	1378	116	74.71	+	1.55	0.0185
regulation of multicellular organismal process (GO:0051239)	1688	135	91.52	+	1.48	0.0354
biological adhesion (GO:0022610)	426	48	23.1	+	2.08	0.0379
regulation of biological quality (GO:0065008)	2101	160	113.91	+	1.4	0.0446
			Analyzed Dataset- Downregulated Proportion-Associated Differentially Expressed Genes(n=3).
GO biological process complete	reference	found in query	uploaExpected	(over/under)	(fold Enrichment)	Bonferroni (P-value)
Unclassified (UNCLASSIFIED)	591	24	25.69	-	0.93	0

### Sheet: 10. DAVIDPathway_1755Prop.Assoc
Analysis Type:	DAVID Functional Annotation for Pathway Enrichment
Reference List:	CESAR_Jerboa-Mouse-1:1Orthology_17464ENMUST.IDs
Analyzed Dataset	All 1755 Proportion-Associated Differentially Expressed Genes(n=3); associated with Figure2f.
Category	Term	Count	%	PValue	PValue-log10	1738.MT.ENMUST_PathwayEnriched_17464Background	List Total	Pop Hits	Pop Total	Fold Enrichment
KEGG_PATHWAY	mmu04020:Calcium signaling pathway	28	1.61105	0.0102932	1.98745	ENSMUST00000071816, ENSMUST00000033730, ENSMUST00000201469, ENSMUST00000030834, ENSMUST00000203372, ENSMUST00000033189, ENSMUST00000020673, ENSMUST00000029822, ENSMUST00000106554, ENSMUST00000023132, ENSMUST00000107789, ENSMUST00000053306, ENSMUST00000113480, ENSMUST00000141798, ENSMUST00000027690, ENSMUST00000032974, ENSMUST00000024916, ENSMUST00000002848, ENSMUST00000029670, ENSMUST00000005164,…	621	167	6067	1.63804
KEGG_PATHWAY	mmu04080:Neuroactive ligand-receptor interaction	36	2.07135	0.0163924	1.78536	ENSMUST00000197284, ENSMUST00000033730, ENSMUST00000039164, ENSMUST00000064187, ENSMUST00000057019, ENSMUST00000033189, ENSMUST00000029822, ENSMUST00000063076, ENSMUST00000106554, ENSMUST00000037552, ENSMUST00000113480, ENSMUST00000053306, ENSMUST00000110671, ENSMUST00000004076, ENSMUST00000027690, ENSMUST00000031108, ENSMUST00000034408, ENSMUST00000036700, ENSMUST00000090512, ENSMUST00000024916,…	621	238	6067	1.47777
BIOCARTA	m_circadianPathway:Circadian Rhythms	4	0.23015	0.0176831	1.75244	ENSMUST00000090559, ENSMUST00000117786, ENSMUST00000075159, ENSMUST00000166748	156	5	1192	6.11282
REACTOME_PATHWAY	Negative regulation of the PI3K/AKT network (R-MMU-199418)	4	0.23015	0.0182193	1.73947	ENSMUST00000179721, ENSMUST00000001780, ENSMUST00000040312, ENSMUST00000061047	690	6	6543	6.32174
KEGG_PATHWAY	mmu04510:Focal adhesion	31	1.78366	0.0235796	1.62746	ENSMUST00000086523, ENSMUST00000000188, ENSMUST00000035264, ENSMUST00000098441, ENSMUST00000001547, ENSMUST00000201360, ENSMUST00000164375, ENSMUST00000031246, ENSMUST00000056925, ENSMUST00000052678, ENSMUST00000103086, ENSMUST00000026360, ENSMUST00000030187, ENSMUST00000029653, ENSMUST00000088552, ENSMUST00000022213, ENSMUST00000065014, ENSMUST00000075845, ENSMUST00000086430, ENSMUST00000163389,…	621	203	6067	1.49193
KEGG_PATHWAY	mmu04022:cGMP-PKG signaling pathway	24	1.3809	0.0243864	1.61285	ENSMUST00000203945, ENSMUST00000024179, ENSMUST00000100652, ENSMUST00000030834, ENSMUST00000036700, ENSMUST00000001780, ENSMUST00000108344, ENSMUST00000032974, ENSMUST00000020673, ENSMUST00000068233, ENSMUST00000178668, ENSMUST00000169997, ENSMUST00000201360, ENSMUST00000161339, ENSMUST00000027863, ENSMUST00000049308, ENSMUST00000112017, ENSMUST00000088552, ENSMUST00000056336, ENSMUST00000127206,…	621	147	6067	1.59506
KEGG_PATHWAY	mmu00534:Glycosaminoglycan biosynthesis - heparan sulfate / heparin	7	0.402762	0.0246534	1.60812	ENSMUST00000172537, ENSMUST00000169273, ENSMUST00000034785, ENSMUST00000088174, ENSMUST00000116349, ENSMUST00000065904, ENSMUST00000028623	621	23	6067	2.97339
KEGG_PATHWAY	mmu04512:ECM-receptor interaction	16	0.920598	0.0290414	1.53698	ENSMUST00000033899, ENSMUST00000001547, ENSMUST00000098441, ENSMUST00000069345, ENSMUST00000023123, ENSMUST00000056925, ENSMUST00000031246, ENSMUST00000103086, ENSMUST00000026360, ENSMUST00000015791, ENSMUST00000020579, ENSMUST00000022213, ENSMUST00000161356, ENSMUST00000065014, ENSMUST00000039559, ENSMUST00000086430	621	87	6067	1.79673
REACTOME_PATHWAY	R-MMU-508751:R-MMU-508751	5	0.287687	0.0302798	1.51885	ENSMUST00000090559, ENSMUST00000117786, ENSMUST00000075159, ENSMUST00000166748, ENSMUST00000056815	690	12	6543	3.95109
KEGG_PATHWAY	mmu04810:Regulation of actin cytoskeleton	30	1.72612	0.0341835	1.46618	ENSMUST00000105912, ENSMUST00000026436, ENSMUST00000086523, ENSMUST00000026296, ENSMUST00000181283, ENSMUST00000064234, ENSMUST00000119472, ENSMUST00000100024, ENSMUST00000035264, ENSMUST00000201360, ENSMUST00000102585, ENSMUST00000112176, ENSMUST00000103086, ENSMUST00000026360, ENSMUST00000022545, ENSMUST00000105509, ENSMUST00000029653, ENSMUST00000088552, ENSMUST00000075845, ENSMUST00000071812,…	621	201	6067	1.45817
KEGG_PATHWAY	mmu05412:Arrhythmogenic right ventricular cardiomyopathy (ARVC)	13	0.747986	0.0369285	1.43264	ENSMUST00000068581, ENSMUST00000029699, ENSMUST00000114053, ENSMUST00000003442, ENSMUST00000124830, ENSMUST00000069345, ENSMUST00000022567, ENSMUST00000103086, ENSMUST00000026360, ENSMUST00000029611, ENSMUST00000001592, ENSMUST00000042345, ENSMUST00000121148	621	67	6067	1.89562
KEGG_PATHWAY	mmu04390:Hippo signaling pathway	22	1.26582	0.0399086	1.39893	ENSMUST00000117786, ENSMUST00000000188, ENSMUST00000057613, ENSMUST00000114053, ENSMUST00000160272, ENSMUST00000063982, ENSMUST00000201360, ENSMUST00000174628, ENSMUST00000020974, ENSMUST00000050372, ENSMUST00000031681, ENSMUST00000113229, ENSMUST00000082024, ENSMUST00000029611, ENSMUST00000059825, ENSMUST00000023732, ENSMUST00000108589, ENSMUST00000042345, ENSMUST00000025377, ENSMUST00000074273,…	621	138	6067	1.55749
REACTOME_PATHWAY	Iron uptake and transport (R-MMU-917937)	5	0.287687	0.040188	1.3959	ENSMUST00000001126, ENSMUST00000005548, ENSMUST00000035158, ENSMUST00000120232, ENSMUST00000050785	690	13	6543	3.64716
KEGG_PATHWAY	mmu04360:Axon guidance	20	1.15075	0.0429975	1.36656	ENSMUST00000024179, ENSMUST00000029964, ENSMUST00000048455, ENSMUST00000114991, ENSMUST00000030568, ENSMUST00000048197, ENSMUST00000103239, ENSMUST00000035264, ENSMUST00000003154, ENSMUST00000030868, ENSMUST00000015137, ENSMUST00000006112, ENSMUST00000113403, ENSMUST00000006614, ENSMUST00000116522, ENSMUST00000027952, ENSMUST00000000641, ENSMUST00000188797, ENSMUST00000072596, ENSMUST00000024931	621	123	6067	1.58857
BIOCARTA	m_mCalpainPathway:mCalpain and friends in Cell motility	7	0.402762	0.0447752	1.34896	ENSMUST00000086523, ENSMUST00000035220, ENSMUST00000030187, ENSMUST00000064234, ENSMUST00000029653, ENSMUST00000005164, ENSMUST00000034453	156	21	1192	2.54701
KEGG_PATHWAY	mmu04310:Wnt signaling pathway	20	1.15075	0.0494524	1.30581	ENSMUST00000071816, ENSMUST00000024179, ENSMUST00000117786, ENSMUST00000000188, ENSMUST00000142739, ENSMUST00000057610, ENSMUST00000029665, ENSMUST00000114053, ENSMUST00000002883, ENSMUST00000063982, ENSMUST00000109255, ENSMUST00000005164, ENSMUST00000031681, ENSMUST00000020439, ENSMUST00000112848, ENSMUST00000029453, ENSMUST00000181904, ENSMUST00000029625, ENSMUST00000029611, ENSMUST00000023732	621	125	6067	1.56316
REACTOME_PATHWAY	R-MMU-2682334:R-MMU-2682334	6	0.345224	0.0518926	1.28489	ENSMUST00000006112, ENSMUST00000006614, ENSMUST00000113403, ENSMUST00000029964, ENSMUST00000188797, ENSMUST00000003154	690	20	6543	2.84478
EC_NUMBER	1.14.11.-	7	0.402762	0.0531294	1.27466	ENSMUST00000031291, ENSMUST00000002305, ENSMUST00000005108, ENSMUST00000106340, ENSMUST00000006853, ENSMUST00000026169, ENSMUST00000109556	366	29	3807	2.51074
REACTOME_PATHWAY	R-MMU-5673001:R-MMU-5673001	18	1.03567	0.0542074	1.26594	ENSMUST00000027817, ENSMUST00000071816, ENSMUST00000129241, ENSMUST00000077303, ENSMUST00000002848, ENSMUST00000115713, ENSMUST00000203804, ENSMUST00000106554, ENSMUST00000022545, ENSMUST00000064794, ENSMUST00000029653, ENSMUST00000022699, ENSMUST00000073884, ENSMUST00000025363, ENSMUST00000105283, ENSMUST00000108589, ENSMUST00000113296, ENSMUST00000022639	690	107	6543	1.59521
REACTOME_PATHWAY	R-MMU-425381:R-MMU-425381	4	0.23015	0.0601977	1.22042	ENSMUST00000006749, ENSMUST00000057015, ENSMUST00000112480, ENSMUST00000115694	690	9	6543	4.21449
REACTOME_PATHWAY	R-MMU-5620924:R-MMU-5620924	10	0.575374	0.0670177	1.17381	ENSMUST00000027877, ENSMUST00000106749, ENSMUST00000016781, ENSMUST00000001513, ENSMUST00000030539, ENSMUST00000189341, ENSMUST00000039349, ENSMUST00000041892, ENSMUST00000031426, ENSMUST00000071134	690	49	6543	1.93523
REACTOME_PATHWAY	R-MMU-5578775:R-MMU-5578775	10	0.575374	0.0670177	1.17381	ENSMUST00000085939, ENSMUST00000071816, ENSMUST00000204950, ENSMUST00000027863, ENSMUST00000100827, ENSMUST00000049308, ENSMUST00000032974, ENSMUST00000088429, ENSMUST00000165602, ENSMUST00000148633	690	49	6543	1.93523
REACTOME_PATHWAY	R-MMU-419037:R-MMU-419037	7	0.402762	0.0672004	1.17263	ENSMUST00000023123, ENSMUST00000056925, ENSMUST00000159610, ENSMUST00000033899, ENSMUST00000054588, ENSMUST00000003442, ENSMUST00000086430	690	28	6543	2.37065
KEGG_PATHWAY	mmu04978:Mineral absorption	8	0.460299	0.0684612	1.16456	ENSMUST00000015796, ENSMUST00000027863, ENSMUST00000005548, ENSMUST00000023119, ENSMUST00000035158, ENSMUST00000120232, ENSMUST00000007207, ENSMUST00000115424	621	36	6067	2.17105
EC_NUMBER	2.8.2.-	7	0.402762	0.0701352	1.15406	ENSMUST00000172537, ENSMUST00000169273, ENSMUST00000061601, ENSMUST00000065797, ENSMUST00000088174, ENSMUST00000065904, ENSMUST00000106437	366	31	3807	2.34876
KEGG_PATHWAY	mmu04151:PI3K-Akt signaling pathway	42	2.41657	0.0707477	1.15029	ENSMUST00000039164, ENSMUST00000000188, ENSMUST00000179721, ENSMUST00000030834, ENSMUST00000100024, ENSMUST00000003154, ENSMUST00000098441, ENSMUST00000001547, ENSMUST00000055100, ENSMUST00000102585, ENSMUST00000006614, ENSMUST00000056925, ENSMUST00000031246, ENSMUST00000103086, ENSMUST00000026360, ENSMUST00000022545, ENSMUST00000029653, ENSMUST00000106925, ENSMUST00000105283, ENSMUST00000006397,…	621	319	6067	1.2863
REACTOME_PATHWAY	R-MMU-2299718:R-MMU-2299718	6	0.345224	0.0740975	1.1302	ENSMUST00000102983, ENSMUST00000084828, ENSMUST00000102866, ENSMUST00000102915, ENSMUST00000042901, ENSMUST00000102972	690	22	6543	2.58617
REACTOME_PATHWAY	R-MMU-977606:R-MMU-977606	6	0.345224	0.0740975	1.1302	ENSMUST00000069507, ENSMUST00000001156, ENSMUST00000111989, ENSMUST00000162350, ENSMUST00000094489, ENSMUST00000111976	690	22	6543	2.58617
EC_NUMBER	3.4.19.12	11	0.632911	0.0745566	1.12751	ENSMUST00000165709, ENSMUST00000034508, ENSMUST00000059662, ENSMUST00000189257, ENSMUST00000189936, ENSMUST00000178293, ENSMUST00000031588, ENSMUST00000006854, ENSMUST00000028105, ENSMUST00000068058, ENSMUST00000173078	366	63	3807	1.81616
EC_NUMBER	2.4.1.-	10	0.575374	0.075451	1.12233	ENSMUST00000176810, ENSMUST00000112346, ENSMUST00000045041, ENSMUST00000099747, ENSMUST00000030121, ENSMUST00000099497, ENSMUST00000053705, ENSMUST00000204128, ENSMUST00000119826, ENSMUST00000086023	366	55	3807	1.89121
BIOCARTA	m_arapPathway:ADP-Ribosylation Factor	5	0.287687	0.076613	1.1157	ENSMUST00000107851, ENSMUST00000026254, ENSMUST00000029049, ENSMUST00000021773, ENSMUST00000100181	156	13	1192	2.93886
EC_NUMBER	3.1.3.48	13	0.747986	0.0768302	1.11447	ENSMUST00000088132, ENSMUST00000050702, ENSMUST00000028846, ENSMUST00000039926, ENSMUST00000181283, ENSMUST00000075637, ENSMUST00000077303, ENSMUST00000040021, ENSMUST00000109441, ENSMUST00000027066, ENSMUST00000034832, ENSMUST00000020118, ENSMUST00000097442	366	80	3807	1.69027
REACTOME_PATHWAY	R-MMU-186797:R-MMU-186797	7	0.402762	0.0775369	1.11049	ENSMUST00000023123, ENSMUST00000056925, ENSMUST00000033899, ENSMUST00000054588, ENSMUST00000022213, ENSMUST00000039559, ENSMUST00000086430	690	29	6543	2.28891
REACTOME_PATHWAY	R-MMU-5173214:R-MMU-5173214	4	0.23015	0.0794684	1.09981	ENSMUST00000001156, ENSMUST00000046687, ENSMUST00000107178, ENSMUST00000039559	690	10	6543	3.79304
REACTOME_PATHWAY	R-MMU-1236394:R-MMU-1236394	4	0.23015	0.0794684	1.09981	ENSMUST00000029653, ENSMUST00000073884, ENSMUST00000025363, ENSMUST00000115713	690	10	6543	3.79304
KEGG_PATHWAY	mmu04010:MAPK signaling pathway	33	1.89873	0.08168	1.08788	ENSMUST00000163854, ENSMUST00000142739, ENSMUST00000028846, ENSMUST00000016672, ENSMUST00000119472, ENSMUST00000100024, ENSMUST00000023050, ENSMUST00000003442, ENSMUST00000102585, ENSMUST00000107789, ENSMUST00000022567, ENSMUST00000052678, ENSMUST00000082034, ENSMUST00000022545, ENSMUST00000096575, ENSMUST00000029653, ENSMUST00000106925, ENSMUST00000115229, ENSMUST00000003183, ENSMUST00000039926,…	621	244	6067	1.32132
REACTOME_PATHWAY	R-MMU-418990:R-MMU-418990	7	0.402762	0.0887173	1.05199	ENSMUST00000029871, ENSMUST00000117160, ENSMUST00000034510, ENSMUST00000128860, ENSMUST00000042345, ENSMUST00000001592, ENSMUST00000034339	690	30	6543	2.21261
REACTOME_PATHWAY	R-MMU-438066:R-MMU-438066	5	0.287687	0.0957351	1.01893	ENSMUST00000071816, ENSMUST00000106554, ENSMUST00000108589, ENSMUST00000002848, ENSMUST00000022639	690	17	6543	2.789
REACTOME_PATHWAY	R-MMU-442729:R-MMU-442729	5	0.287687	0.0957351	1.01893	ENSMUST00000071816, ENSMUST00000106554, ENSMUST00000108589, ENSMUST00000002848, ENSMUST00000022639	690	17	6543	2.789
KEGG_PATHWAY	mmu04520:Adherens junction	12	0.690449	0.096832	1.01398	ENSMUST00000105912, ENSMUST00000026436, ENSMUST00000142739, ENSMUST00000105509, ENSMUST00000114053, ENSMUST00000029611, ENSMUST00000160272, ENSMUST00000021554, ENSMUST00000034510, ENSMUST00000042345, ENSMUST00000022369, ENSMUST00000168423	621	70	6067	1.67481
REACTOME_PATHWAY	R-MMU-416476:R-MMU-416476	19	1.09321	0.0983409	1.00727	ENSMUST00000033730, ENSMUST00000039164, ENSMUST00000070531, ENSMUST00000029030, ENSMUST00000033189, ENSMUST00000029670, ENSMUST00000055100, ENSMUST00000029822, ENSMUST00000064016, ENSMUST00000161339, ENSMUST00000026119, ENSMUST00000020040, ENSMUST00000113480, ENSMUST00000053306, ENSMUST00000127206, ENSMUST00000060174, ENSMUST00000022182, ENSMUST00000043604, ENSMUST00000027690	690	124	6543	1.45298
REACTOME_PATHWAY	R-MMU-216083:R-MMU-216083	13	0.747986	0.0987438	1.00549	ENSMUST00000033051, ENSMUST00000033053, ENSMUST00000033899, ENSMUST00000054588, ENSMUST00000001547, ENSMUST00000069345, ENSMUST00000056925, ENSMUST00000031246, ENSMUST00000023123, ENSMUST00000103086, ENSMUST00000026360, ENSMUST00000039559, ENSMUST00000086430	690	76	6543	1.62203

### Sheet: 11.DAVIDPathway_Up.Prop.Assoc
Analysis Type:	DAVID Functional Annotation for Pathway Enrichment
Reference List:	CESAR_Jerboa-Mouse-1:1Orthology_17464ENMUST.IDs
Analyzed Dataset:	Upregulated Proportion-Associated Differentially Expressed Genes(n=3); associated with Figure2g.
Category	Term	Count	%	PValue	PValue-log10	Genes	List Total	Pop Hits	Pop Total	Fold Enrichment
KEGG_PATHWAY	Axon guidance (mmu04360)	17	1.76715	0.0018537	2.73196	ENSMUST00000024179, ENSMUST00000048455, ENSMUST00000114991, ENSMUST00000030568, ENSMUST00000048197, ENSMUST00000103239, ENSMUST00000035264, ENSMUST00000003154, ENSMUST00000015137, ENSMUST00000006112, ENSMUST00000006614, ENSMUST00000116522, ENSMUST00000027952, ENSMUST00000000641, ENSMUST00000188797, ENSMUST00000072596, ENSMUST00000024931	353	123	6067	2.37543
KEGG_PATHWAY	Calcium signaling pathway (mmu04020)	20	2.079	0.00350138	2.45576	ENSMUST00000030834, ENSMUST00000203372, ENSMUST00000032974, ENSMUST00000033189, ENSMUST00000029670, ENSMUST00000002848, ENSMUST00000005164, ENSMUST00000029822, ENSMUST00000161339, ENSMUST00000106554, ENSMUST00000107789, ENSMUST00000023132, ENSMUST00000113480, ENSMUST00000053306, ENSMUST00000159610, ENSMUST00000105802, ENSMUST00000088429, ENSMUST00000141798, ENSMUST00000165602, ENSMUST00000027690	353	167	6067	2.05832
KEGG_PATHWAY	Neuroactive ligand-receptor interaction (mmu04080)	24	2.4948	0.0105186	1.97804	ENSMUST00000039164, ENSMUST00000031108, ENSMUST00000064187, ENSMUST00000034408, ENSMUST00000036700, ENSMUST00000057019, ENSMUST00000090512, ENSMUST00000033189, ENSMUST00000160272, ENSMUST00000073252, ENSMUST00000029670, ENSMUST00000002848, ENSMUST00000029822, ENSMUST00000161339, ENSMUST00000063076, ENSMUST00000106554, ENSMUST00000113480, ENSMUST00000053306, ENSMUST00000105802, ENSMUST00000068911,…	353	238	6067	1.73314
KEGG_PATHWAY	Hippo signaling pathway (mmu04390)	16	1.6632	0.0134478	1.87135	ENSMUST00000117786, ENSMUST00000000188, ENSMUST00000160272, ENSMUST00000063982, ENSMUST00000201360, ENSMUST00000174628, ENSMUST00000050372, ENSMUST00000031681, ENSMUST00000059825, ENSMUST00000029611, ENSMUST00000023732, ENSMUST00000108589, ENSMUST00000042345, ENSMUST00000025377, ENSMUST00000074273, ENSMUST00000106232	353	138	6067	1.99269
KEGG_PATHWAY	cGMP-PKG signaling pathway (mmu04022)	16	1.6632	0.0227778	1.64249	ENSMUST00000203945, ENSMUST00000024179, ENSMUST00000100652, ENSMUST00000030834, ENSMUST00000036700, ENSMUST00000108344, ENSMUST00000032974, ENSMUST00000068233, ENSMUST00000178668, ENSMUST00000201360, ENSMUST00000161339, ENSMUST00000027863, ENSMUST00000112017, ENSMUST00000127206, ENSMUST00000088429, ENSMUST00000165602	353	147	6067	1.87069
REACTOME_PATHWAY	Retrograde neurotrophin signalling (R-MMU-177504)	4	0.4158	0.0248825	1.60411	ENSMUST00000018875, ENSMUST00000107851, ENSMUST00000106925, ENSMUST00000107188	395	11	6543	6.02348
KEGG_PATHWAY	Cell adhesion molecules (CAMs) (mmu04514)	14	1.4553	0.0253646	1.59577	ENSMUST00000048455, ENSMUST00000086521, ENSMUST00000001790, ENSMUST00000016638, ENSMUST00000023154, ENSMUST00000151528, ENSMUST00000072596, ENSMUST00000002011, ENSMUST00000137166, ENSMUST00000034510, ENSMUST00000056484, ENSMUST00000163134, ENSMUST00000034339, ENSMUST00000111334	353	123	6067	1.95624
REACTOME_PATHWAY	Ion homeostasis (R-MMU-5578775)	8	0.831601	0.0261413	1.58267	ENSMUST00000085939, ENSMUST00000204950, ENSMUST00000027863, ENSMUST00000100827, ENSMUST00000032974, ENSMUST00000088429, ENSMUST00000165602, ENSMUST00000148633	395	49	6543	2.70442
REACTOME_PATHWAY	RAF/MAP kinase cascade (R-MMU-5673001)	13	1.35135	0.0266031	1.57507	ENSMUST00000203804, ENSMUST00000106554, ENSMUST00000129241, ENSMUST00000022545, ENSMUST00000064794, ENSMUST00000073884, ENSMUST00000022699, ENSMUST00000105283, ENSMUST00000077303, ENSMUST00000108589, ENSMUST00000002848, ENSMUST00000115713, ENSMUST00000022639	395	107	6543	2.01252
KEGG_PATHWAY	PI3K-Akt signaling pathway (mmu04151)	28	2.9106	0.0294123	1.53147	ENSMUST00000039164, ENSMUST00000000188, ENSMUST00000179721, ENSMUST00000030834, ENSMUST00000001547, ENSMUST00000098441, ENSMUST00000003154, ENSMUST00000055100, ENSMUST00000102585, ENSMUST00000006614, ENSMUST00000031246, ENSMUST00000056925, ENSMUST00000022545, ENSMUST00000106925, ENSMUST00000105283, ENSMUST00000022213, ENSMUST00000017290, ENSMUST00000086430, ENSMUST00000021734, ENSMUST00000108344,…	353	319	6067	1.50857
BIOCARTA	m_actinYPathway:Y branching of actin filaments	5	0.519751	0.0299271	1.52394	ENSMUST00000105912, ENSMUST00000116522, ENSMUST00000156898, ENSMUST00000105509, ENSMUST00000034453	100	15	1192	3.97333
REACTOME_PATHWAY	Adherens junctions interactions (R-MMU-418990)	6	0.623701	0.031625	1.49997	ENSMUST00000117160, ENSMUST00000034510, ENSMUST00000128860, ENSMUST00000042345, ENSMUST00000001592, ENSMUST00000034339	395	30	6543	3.31291
KEGG_PATHWAY	Folate biosynthesis (mmu00790)	4	0.4158	0.0358557	1.44544	ENSMUST00000015950, ENSMUST00000098242, ENSMUST00000089959, ENSMUST00000030551	353	13	6067	5.2883
KEGG_PATHWAY	Arrhythmogenic right ventricular cardiomyopathy (ARVC) (mmu05412)	9	0.935551	0.0388069	1.41109	ENSMUST00000068581, ENSMUST00000022567, ENSMUST00000029699, ENSMUST00000029611, ENSMUST00000003442, ENSMUST00000069345, ENSMUST00000121148, ENSMUST00000042345, ENSMUST00000001592	353	67	6067	2.3087
REACTOME_PATHWAY	Reduction of cytosolic Ca++ levels (R-MMU-418359)	4	0.4158	0.0394471	1.40399	ENSMUST00000032974, ENSMUST00000088429, ENSMUST00000165602, ENSMUST00000148633	395	13	6543	5.09679
REACTOME_PATHWAY	Striated Muscle Contraction (R-MMU-390522)	6	0.623701	0.0405371	1.39215	ENSMUST00000119185, ENSMUST00000027151, ENSMUST00000090269, ENSMUST00000165208, ENSMUST00000034453, ENSMUST00000036934	395	32	6543	3.10585
REACTOME_PATHWAY	RHO GTPases Activate Formins (R-MMU-5663220)	12	1.2474	0.0421362	1.37535	ENSMUST00000056370, ENSMUST00000028858, ENSMUST00000048197, ENSMUST00000108666, ENSMUST00000065896, ENSMUST00000196817, ENSMUST00000111618, ENSMUST00000031366, ENSMUST00000098942, ENSMUST00000028000, ENSMUST00000174628, ENSMUST00000044795	395	102	6543	1.94877
KEGG_PATHWAY	Regulation of actin cytoskeleton (mmu04810)	19	1.97505	0.0429238	1.3673	ENSMUST00000105912, ENSMUST00000068603, ENSMUST00000026436, ENSMUST00000156898, ENSMUST00000181283, ENSMUST00000064234, ENSMUST00000035264, ENSMUST00000021554, ENSMUST00000069345, ENSMUST00000201360, ENSMUST00000015137, ENSMUST00000102585, ENSMUST00000112176, ENSMUST00000022545, ENSMUST00000105509, ENSMUST00000064794, ENSMUST00000075845, ENSMUST00000071812, ENSMUST00000022369	353	201	6067	1.62464
KEGG_PATHWAY	ABC transporters (mmu02010)	7	0.727651	0.0439367	1.35717	ENSMUST00000020948, ENSMUST00000100827, ENSMUST00000044003, ENSMUST00000100287, ENSMUST00000047753, ENSMUST00000073076, ENSMUST00000036554	353	45	6067	2.67353
KEGG_PATHWAY	Focal adhesion (mmu04510)	19	1.97505	0.0465608	1.33198	ENSMUST00000000188, ENSMUST00000108344, ENSMUST00000033899, ENSMUST00000035264, ENSMUST00000021554, ENSMUST00000098441, ENSMUST00000001547, ENSMUST00000069345, ENSMUST00000201360, ENSMUST00000164375, ENSMUST00000112848, ENSMUST00000056925, ENSMUST00000031246, ENSMUST00000030187, ENSMUST00000015791, ENSMUST00000022213, ENSMUST00000075845, ENSMUST00000022369, ENSMUST00000086430	353	203	6067	1.60863
REACTOME_PATHWAY	LGI-ADAM interactions (R-MMU-5682910)	4	0.4158	0.0480253	1.31853	ENSMUST00000106267, ENSMUST00000108589, ENSMUST00000182642, ENSMUST00000039775	395	14	6543	4.73273
KEGG_PATHWAY	Adherens junction (mmu04520)	9	0.935551	0.0484249	1.31493	ENSMUST00000105912, ENSMUST00000026436, ENSMUST00000105509, ENSMUST00000029611, ENSMUST00000160272, ENSMUST00000021554, ENSMUST00000034510, ENSMUST00000042345, ENSMUST00000022369	353	70	6067	2.20975
REACTOME_PATHWAY	R-MMU-2500257:R-MMU-2500257	11	1.14345	0.0520781	1.28335	ENSMUST00000056370, ENSMUST00000028858, ENSMUST00000108666, ENSMUST00000087916, ENSMUST00000065896, ENSMUST00000111618, ENSMUST00000031366, ENSMUST00000098942, ENSMUST00000028000, ENSMUST00000174628, ENSMUST00000044795	395	93	6543	1.95925
REACTOME_PATHWAY	R-MMU-68877:R-MMU-68877	10	1.0395	0.0607005	1.21681	ENSMUST00000056370, ENSMUST00000028858, ENSMUST00000108666, ENSMUST00000065896, ENSMUST00000111618, ENSMUST00000031366, ENSMUST00000098942, ENSMUST00000028000, ENSMUST00000174628, ENSMUST00000044795	395	83	6543	1.99573
REACTOME_PATHWAY	R-MMU-936837:R-MMU-936837	7	0.727651	0.0610684	1.21418	ENSMUST00000085939, ENSMUST00000204950, ENSMUST00000027863, ENSMUST00000032974, ENSMUST00000088429, ENSMUST00000165602, ENSMUST00000148633	395	47	6543	2.46706
KEGG_PATHWAY	mmu04512:ECM-receptor interaction	10	1.0395	0.0639458	1.19419	ENSMUST00000031246, ENSMUST00000056925, ENSMUST00000033899, ENSMUST00000015791, ENSMUST00000020579, ENSMUST00000001547, ENSMUST00000098441, ENSMUST00000022213, ENSMUST00000069345, ENSMUST00000086430	353	87	6067	1.97551
REACTOME_PATHWAY	R-MMU-5218920:R-MMU-5218920	5	0.519751	0.0759084	1.11971	ENSMUST00000030834, ENSMUST00000040312, ENSMUST00000042345, ENSMUST00000001592, ENSMUST00000034339	395	27	6543	3.06751
REACTOME_PATHWAY	R-MMU-442729:R-MMU-442729	4	0.4158	0.078605	1.10455	ENSMUST00000106554, ENSMUST00000108589, ENSMUST00000002848, ENSMUST00000022639	395	17	6543	3.89754
REACTOME_PATHWAY	R-MMU-438066:R-MMU-438066	4	0.4158	0.078605	1.10455	ENSMUST00000106554, ENSMUST00000108589, ENSMUST00000002848, ENSMUST00000022639	395	17	6543	3.89754
REACTOME_PATHWAY	R-MMU-2514853:R-MMU-2514853	3	0.31185	0.0795626	1.09929	ENSMUST00000117396, ENSMUST00000102915, ENSMUST00000042901	395	8	6543	6.21171
KEGG_PATHWAY	mmu04261:Adrenergic signaling in cardiomyocytes	13	1.35135	0.0803081	1.09524	ENSMUST00000161339, ENSMUST00000022567, ENSMUST00000027863, ENSMUST00000108344, ENSMUST00000112017, ENSMUST00000090269, ENSMUST00000088429, ENSMUST00000003442, ENSMUST00000165602, ENSMUST00000025377, ENSMUST00000201360, ENSMUST00000005164, ENSMUST00000174628	353	132	6067	1.69266
REACTOME_PATHWAY	R-MMU-1296072:R-MMU-1296072	6	0.623701	0.0826369	1.08283	ENSMUST00000107774, ENSMUST00000149964, ENSMUST00000055064, ENSMUST00000061828, ENSMUST00000055168, ENSMUST00000092175	395	39	6543	2.54839
KEGG_PATHWAY	mmu00601:Glycosphingolipid biosynthesis - lacto and neolacto series	4	0.4158	0.0827283	1.08235	ENSMUST00000112346, ENSMUST00000038252, ENSMUST00000030121, ENSMUST00000053705	353	18	6067	3.81933
REACTOME_PATHWAY	R-MMU-419037:R-MMU-419037	5	0.519751	0.0845508	1.07288	ENSMUST00000056925, ENSMUST00000159610, ENSMUST00000033899, ENSMUST00000003442, ENSMUST00000086430	395	28	6543	2.95796
KEGG_PATHWAY	mmu04666:Fc gamma R-mediated phagocytosis	9	0.935551	0.0860104	1.06545	ENSMUST00000105912, ENSMUST00000092584, ENSMUST00000156898, ENSMUST00000105509, ENSMUST00000108344, ENSMUST00000062356, ENSMUST00000191431, ENSMUST00000141798, ENSMUST00000015137	353	79	6067	1.95801
BIOCARTA	m_arapPathway:ADP-Ribosylation Factor	4	0.4158	0.0862589	1.0642	ENSMUST00000107851, ENSMUST00000029049, ENSMUST00000021773, ENSMUST00000100181	100	13	1192	3.66769
REACTOME_PATHWAY	R-MMU-5625900:R-MMU-5625900	3	0.31185	0.0983352	1.00729	ENSMUST00000196817, ENSMUST00000108589, ENSMUST00000174172	395	9	6543	5.52152

### Sheet: 12.DAVIDPathway_Down.Prop.Assoc
Analysis Type:	DAVID Functional Annotation for Pathway Enrichment
Reference List:	CESAR_Jerboa-Mouse-1:1Orthology_17464ENMUST.IDs
Analyzed Dataset:	Downregulated Proportion-Associated Differentially Expressed Genes(n=3); associated with Figure2h.
Category	Term	Count	%	PValue	PValue-log10	Genes	List Total	Pop Hits	Pop Total	Fold Enrichment
KEGG_PATHWAY	Protein processing in endoplasmic reticulum (mmu04141)	16	2.06186	0.00411215	2.38593	ENSMUST00000029414, ENSMUST00000047951, ENSMUST00000030538, ENSMUST00000005233, ENSMUST00000087328, ENSMUST00000089140, ENSMUST00000032143, ENSMUST00000167671, ENSMUST00000027009, ENSMUST00000048260, ENSMUST00000115578, ENSMUST00000120381, ENSMUST00000192495, ENSMUST00000009236, ENSMUST00000173984, ENSMUST00000021940	268	159	6067	2.27804
REACTOME_PATHWAY	Regulation of Complement cascade (R-MMU-977606)	5	0.64433	0.015389	1.81279	ENSMUST00000069507, ENSMUST00000001156, ENSMUST00000111989, ENSMUST00000094489, ENSMUST00000111976	295	22	6543	5.04083
KEGG_PATHWAY	Aminoacyl-tRNA biosynthesis (mmu00970)	6	0.773196	0.035772	1.44646	ENSMUST00000001416, ENSMUST00000094632, ENSMUST00000173584, ENSMUST00000093120, ENSMUST00000044466, ENSMUST00000029968	268	42	6067	3.23401
REACTOME_PATHWAY	Activated PKN1 stimulates transcription of AR (androgen receptor) regulated genes KLK2 and KLK3 (R-MMU-5625886)	4	0.515464	0.0382548	1.41731	ENSMUST00000102983, ENSMUST00000006037, ENSMUST00000052837, ENSMUST00000102972	295	17	6543	5.21874
KEGG_PATHWAY	Carbon metabolism (mmu01200)	10	1.28866	0.0387991	1.41118	ENSMUST00000010007, ENSMUST00000034264, ENSMUST00000026538, ENSMUST00000026266, ENSMUST00000021907, ENSMUST00000163694, ENSMUST00000010127, ENSMUST00000022706, ENSMUST00000102973, ENSMUST00000005964	268	104	6067	2.17674
REACTOME_PATHWAY	R-MMU-1650814:R-MMU-1650814	7	0.902062	0.0549047	1.26039	ENSMUST00000039990, ENSMUST00000023123, ENSMUST00000004968, ENSMUST00000026045, ENSMUST00000015498, ENSMUST00000054588, ENSMUST00000084881	295	61	6543	2.54521
REACTOME_PATHWAY	R-MMU-442380:R-MMU-442380	3	0.386598	0.0587805	1.23077	ENSMUST00000025186, ENSMUST00000047726, ENSMUST00000042666	295	9	6543	7.39322
BIOCARTA	m_ptenpathway:PTEN dependent cell cycle arrest and apoptosis	4	0.515464	0.0607305	1.21659	ENSMUST00000163389, ENSMUST00000038431, ENSMUST00000068175, ENSMUST00000001780	56	20	1192	4.25714
KEGG_PATHWAY	mmu04978:Mineral absorption	5	0.64433	0.0717169	1.14438	ENSMUST00000015796, ENSMUST00000023119, ENSMUST00000120232, ENSMUST00000007207, ENSMUST00000115424	268	36	6067	3.14417
BIOCARTA	m_mtorPathway:mTOR Signaling Pathway	4	0.515464	0.0856445	1.0673	ENSMUST00000038431, ENSMUST00000001780, ENSMUST00000030787, ENSMUST00000029803	56	23	1192	3.70186
KEGG_PATHWAY	mmu04150:mTOR signaling pathway	6	0.773196	0.0986169	1.00605	ENSMUST00000091064, ENSMUST00000082034, ENSMUST00000001780, ENSMUST00000022553, ENSMUST00000030787, ENSMUST00000029803	268	56	6067	2.42551
REACTOME_PATHWAY	R-MMU-508751:R-MMU-508751	3	0.386598	0.0987023	1.00567	ENSMUST00000090559, ENSMUST00000075159, ENSMUST00000056815	295	12	6543	5.54492
REACTOME_PATHWAY	R-MMU-2022928:R-MMU-2022928	4	0.515464	0.0997435	1.00112	ENSMUST00000034785, ENSMUST00000125435, ENSMUST00000176912, ENSMUST00000028623	295	25	6543	3.54875
